# Intron-loss in Kinetoplastea correlates with a non-functional EJC and loss of NMD factors

**DOI:** 10.1101/2024.03.25.586568

**Authors:** Bernardo Papini Gabiatti, Eden Ribeiro Freire, Johanna Odenwald, Fabiola Holetz, Mark Carrington, Susanne Kramer, Martin Zoltner

## Abstract

In metazoans, mRNA quality is tightly monitored from transcription to translation. A key role lies with the exon junction complex (EJC) that is placed upstream of the exon-exon junction after splicing. The EJC inner core is composed of Magoh, Y14, eIF4AIII and BTZ and the outer core of proteins involved in mRNA splicing (CWC22), export (Yra1), translation (PYM) and non-sense mediated decay (NMD, UPF1/2/3). The protozoan parasite *Trypanosoma brucei* encodes only two genes with introns, but all mRNAs are processed by *trans*-splicing. The presence of the three core EJC proteins and a potential BTZ homologue (Rbp25) in trypanosomes has been suggested as an adaptation of the EJC function to mark *trans*-spliced mRNAs.

We analysed trypanosome EJC components and noticed major differences between eIF4AIII and Magoh/Y14: (i) whilst eIF4AIII is essential, knocking out both Magoh and Y14 elicits only a mild growth phenotype and does not affect processing, export or stability of the two *cis*-spliced mRNAs (ii) eIF4AIII localization is mostly nucleolar, with a minor proportion in the nucleoplasm and cytoplasm, while Magoh and Y14 are nucleolar and nucleoplasmic but excluded from the cytoplasm (iii) eIF4AIII associates with nucleolar proteins (including NOM1/Sgd1p) and the splicing factor CWC22, but not with Y14 or Magoh, while Magoh and Y14 associate with each other, but not with eIF4AIII, CWC22 or the nucleolar proteins. Our data argue against the presence of a functional EJC in trypanosomes, but rather indicate that eIF4AIII adopted non-EJC related, essential functions, while Magoh and Y14 became redundant.

Trypanosomes also possess homologues to the NMD proteins UPF1 and UPF2. We found that depletion of UPF1 causes only a minor reduction in growth and detailed phylogenetic analyses show several independent losses of UPF1 and UPF2, as well as total loss of UPF3 in the Kinetoplastida group. The data indicate that UPF1-dependent NMD is not essential in trypanosomes consistent with the observation that the cells tolerate the presence of mRNAs with allele-specific, endogenous PTCs (premature termination codons).

Altogether, our comprehensive analyses of conserved components provide no evidence for a canonical EJC or NMD pathway in (almost) intron-less trypanosomatids.
