## Supplementary material for "Intron-loss in Kinetoplastea correlates with a non-functional EJC and loss of NMD factors": Table S1

### Sheet: Plasmids
Plasmids and PCR products used in this study									Oligos and template were used for the PCR?
Protein	GeneID	strategy	lab-internal name	available?	tag	terminus	resistance	PCR tagging?	forwards	reverse	template
eIF4AIII	Tb927.11.8770	endogenous recombination at the POI locus	SK1002	yes	OsAID-3xHA	C	Hygromycin	PCR tagging	SKA1235	SKA1236	SK755
eIF4AIII	Tb927.11.8770	endogenous recombination at the POI locus	SK1027	yes	OsAID-3xHA	C	Puromycin	PCR tagging	SKA1235	SKA1236	SK766
eIF4AIII	Tb927.11.8770	endogenous recombination at the POI locus	SK929	yes	TurboID-HA	C	Puromycin	PCR tagging	SKA1235	SKA1236	SK899
eIF4AIII	Tb927.11.8771	endogenous recombination at the POI locus	SK932	yes	eYFP	C	Puromycin	PCR tagging	SKA1235	SKA1236	SK474
eIF4AIII	Tb927.11.8770	knockout by PCR recombination	SK851	yes	knockout	knockout	Blasticidin	PCR tagging	SKA1040	SKA1041	any plasmid with blasticidine resistance
eIF4AIII	Tb927.11.8770	knockout by PCR recombination	SK800	yes	knockout	knockout	Hygromycin	PCR tagging	SKA1112	SKA1113	any plasmid with hygromycin resistance
Y14	Tb927.7.1170	knockout by PCR recombination	SK852	yes	knockout	knockout	Blasticidin	PCR tagging	SKA1114	SKA1115	any plasmid with blasticidine resistance
Y14	Tb927.7.1170	knockout by PCR recombination	SK801	yes	knockout	knockout	Hygromycin	PCR tagging	SKA1042	SKA1043	any plasmid with hygromycin resistance
Y14	Tb927.7.1170	knockout by PCR recombination	SK996	yes	knockout	knockout	Neomycin	PCR tagging	SKA1326	SKA1237	any plasmid with neomycin resistance
Y14	Tb927.7.1170	knockout by PCR recombination	SK997	yes	knockout	knockout	Puromycin	PCR tagging	SKA1328	SKA1329	any plasmid with puromycin resistance
Y14	Tb927.7.1170	endogenous recombination at the POI locus	SK931	yes	TurboID-HA	N	Puromycin	PCR tagging	SKA1235	SKA1236	SK899
Y14	Tb927.7.1170	endogenous recombination at the POI locus	SK934	yes	eYFP	N	Puromycin	PCR tagging	SKA1233	SKA1234	SK474
Magoh	Tb927.6.4950	knockout by PCR recombination	SK853	yes	knockout	knockout	Blasticidin	PCR tagging	SKA1116	SKA1117	any plasmid with blasticidine resistance
Magoh	Tb927.6.4950	knockout by PCR recombination	SK802	yes	knockout	knockout	Hygromycin	PCR tagging	SKA1044	SKA1045	any plasmid with hygromycin resistance
Magoh	Tb927.6.4950	knockout by PCR recombination	SK998	yes	knockout	knockout	Neomycin	PCR tagging	SKA1330	SKA1331	any plasmid with neomycin resistance
Magoh	Tb927.6.4950	knockout by PCR recombination	SK999	yes	knockout	knockout	Puromycin	PCR tagging	SKA1332	SKA1333	any plasmid with puromycin resistance
Magoh	Tb927.6.4950	endogenous recombination at the POI locus	SK930	yes	TurboID-HA	C	Puromycin	PCR tagging	SKA1064	SKA1065	SK899
Magoh	Tb927.6.4950	endogenous recombination at the POI locus	SK933	yes	eYFP	C	Puromycin	PCR tagging	SKA1064	SKA1065	SK474
UPF1	Tb927.5.2140	endogenous recombination at the POI locus	SK891	yes	OsAID-3xHA	N	Hygromycin	PCR tagging	SKA1176	SKA1177	SK755
UPF1	Tb927.5.2140	endogenous recombination at the POI locus	SK936	yes	OsAID-3xHA	N	Puromycin	PCR tagging	SKA1176	SKA1177	SK766
NTF2L	Tb927.10.2240	endogenous recombination at the POI locus	SK893	yes	OsAID-3xHA	C	Hygromycin	PCR tagging	SKA327	SKA328	SK755
NTF2L	Tb927.10.2240	endogenous recombination at the POI locus	SK928	yes	OsAID-3xHA	C	Puromycin	PCR tagging	SKA327	SKA328	SK766
Auxin-inducible degron system
lab-internal name	Proteins encoded	strategy	tag	available?	resistance
SK744 (or 5197)	OsTIR1-Ty1, Ty1-OsARF	integration at the tubulin locus		yes	Blasticidin
SK745 (or 4919)	SCF complex (SKP1-Ty1, CUL1-Ty1, RBX1-Ty1)	integration at the tubulin locus		yes	Neomycin
SK720 (or 5110)	AID	endogenous recombination at the POI locus	OsAID	yes	Hygromycin
SK737 (or 5109)	AID	endogenous recombination at the POI locus	OsAID	yes	Puromycin
SK755	AID-3xHA	endogenous recombination at the POI locus	OsAID-3xHA	yes	Hygromycin
SK766	AID-3xHA	endogenous recombination at the POI locus	OsAID-3xHA	yes	Puromycin

### Sheet: Oligos
Oligos used in this study
lab-internal name	sequence	internal-lab observations	internal-lab aim
Oligos for PCR tagging
SKA1064	ACACCTTCTACTATTTTGTGCGAGATATTAAAGCACTG GTACTTGCGCTTGTTTCGCTGCATTTTAAAATCAAGGC GTGGGGTTCTGGTAGTGGTTCC	C-terminal tagging of Magoh (Tb927.6.4950 or Tb427_060054500) with OsAID-3xHA use SK766 as template, PCR based in situ tagging	PCR tagging Magoh
SKA1065	GGCCCTGGAAAAAAAGGCAAAGAATCAGCGAGTGATTCAG ACTCACAGCCACACCTGTTATCAGACTCCGTCTCATCAGACC AATTTGAGAGACCTGTGC	C-terminal tagging of Magoh (Tb927.6.4950 or Tb427_060054500) with OsAID-3xHA use SK766 as template, PCR based in situ tagging	PCR tagging Magoh
SKA1176	TTTTTTGTCCTTTCCTTATCAAAATTATTTTGGTTAGCGTTCTGAGTCCAAGCTGAATCCGTGTTTCTGAAAAGTTGTTTgtataatgcagacctgctgc	N-terminal tagging of UPF1 (Tb927.5.2140 = Tb427_050027800), PCR based system (Dean) forward	PCR tagging UPF1
SKA1177	TTCTTGTTCGTCTCCCCACTTGCAACCGGTGTGGTAGCAACACCGAGCGCTCGTTCATCACTAGCATGCTCACTGAACATactacccgatcctgatcc	N-terminal tagging of UPF1 (Tb927.5.2140 = Tb427_050027800), PCR based system (Dean) reverse	PCR tagging UPF1
SKA1178	TGCTGCAGAAACCACGGAAAAGAGGTGGTAAATTGAAAGGGGAAGAATCCGACTCGCCATTGTTCTTGCCTGGTGAGTCTggttctggtagtggttcc	C-terminal tagging of UPF1 (Tb927.5.2140 = Tb427_050027800), PCR based system (Dean) forward	PCR tagging UPF1
SKA1179	CCGCATCAGACAAAGATTTTGAATTACGACTTCGCACCCCAGCACGAAGAACGCGATTCAAGTCAAGAGAAAAGAAGGCAccaatttgagagacctgtgc	C-terminal tagging of UPF1 (Tb927.5.2140 = Tb427_050027800), PCR based system (Dean) reverse	PCR tagging UPF1
SKA1233	AGGAGGTGCAGCTCCGCAGTTTAGACGGCATTGGACCATTACCACACCGAAGCGGAAAAGTTGCACATAGGTGTTCTGTTgtataatgcagacctgctgc	N-terminal tagging of Y14 (Tb927.7.1170 or Tb427_070015500), PCR based in situ tagging, forwards	PCR tagging Y14
SKA1234	TCAAAGCGTGAACGAGTTCGCCGAACACGGCGAATCGCCGGCACCTCGGCACAGGGTGTAGCGGCGCCCTCTGTAATCATactacccgatcctgatcc	N-terminal tagging of Y14 (Tb927.7.1170 or Tb427_070015500), PCR based in situ tagging, reverse	PCR tagging Y14
SKA1235	AACTGAGGCTGTTGCGTGACATTGAGCAGTTCTACGCCACACAAATTGAAGAACTACCAGCAAACGTCGGTGAACAGTTCggttctggtagtggttcc	C-terminal tagging of FAL1 = Hel54 = eIF4AIII (Tb927.11.8770 or Tb427_110093900), PCR based in situ tagging, forwards	PCR tagging eIF4AIII
SKA1236	GTCACAGTATCTGAACCACACGATCCACGAGTACCTCACTTCCACTAAGCTATTTGACCACTTCCTGGCTTCCCCCACAGccaatttgagagacctgtgc	C-terminal tagging of FAL1 = Hel54 = eIF4AIII (Tb927.11.8770 or Tb427_110093900), PCR based in situ tagging, reverse	PCR tagging eIF4AIII
Oligos for PCR-based genetic knockout
SKA1040	AGGCCTGCGGACAACAGAGCGCAGCAACTTACGAAAAAAAAATAATATATAACACACTAGTCGGGCGGCGCAGGAAAGCAATGAAAAAGCCTGAACTCACCGC	FAL1 = Hel54 = eIF4AIII (Tb927.11.8770 or Tb427_110093900) replacement with hygromycin, PCR based KO, foward	KO eIF4AIII
SKA1041	GTCACAGTATCTGAACCACACGATCCACGAGTACCTCACTTCCACTAAGCTATTTGACCACTTCCTGGCTTCCCCCACAGCTATTCCTTTGCCCTCGGACGAGT	FAL1 = Hel54 = eIF4AIII (Tb927.11.8770 or Tb427_110093900) replacement with hygromycin, PCR based KO, reverse	KO eIF4AIII
SKA1042	AGGAGGTGCAGCTCCGCAGTTTAGACGGCATTGGACCATTACCACACCGAAGCGGAAAAGTTGCACATAGGTGTTCTGTTATG AAAAAGCCTGAACTCACCGC	Y14 (Tb927.7.1170 or Tb427_070015500) replacement with hygromycin, PCR based KO, foward	KO Y14
SKA1043	CTGAGATGGCGCGACATCCCACAAATACCAACAGACAGGAATACGCTGAAGCCATTGTGGTATAAGCGCATGGGGAAAGCCTA TTCCTTTGCCCTCGGACGAGT	Y14 (Tb927.7.1170 or Tb427_070015500) replacement with hygromycin, PCR based KO, reverse	KO Y14
SKA1044	TTTTGATGGTCTAGCAATTCTGTGGTTTTGAAGAACCAGGTTGTATATTTTTTTGTCCTTTTCTTACCAGCAAGACGGTGATGAAAAAGCCTGAACTCACCGC	Magoh (Tb927.6.4950 or Tb427_060054500) replacement with hygromycin, PCR based KO, forward	KO Magoh
SKA1045	GGCCCTGGAAAAAAAGGCAAAGAATCAGCGAGTGATTCAGACTCACAGCCACACCTGTTATCAGACTCCGTCTCATCAGACTATTCCTTTGCCCTCGGACGAGT	Magoh (Tb927.6.4950 or Tb427_060054500) replacemente with hygromycin, PCR based KO, reverse	KO Magoh
SKA1112	AGGCCTGCGGACAACAGAGCGCAGCAACTTACGAAAAAAAAATAATATATAACACACTAGTCGGGCGGCGCAGGAAAGCAATGCCTTTGTCTCAAGAAGA	FAL1 = Hel54 = eIF4AIII (Tb927.11.8770 or Tb427_110093900) replacement with blastidicine, PCR based KO, foward	KO eIF4AIII
SKA1113	GTCACAGTATCTGAACCACACGATCCACGAGTACCTCACTTCCACTAAGCTATTTGACCACTTCCTGGCTTCCCCCACAGTTAGCCCTCCCACACATAAC	FAL1 = Hel54 = eIF4AIII (Tb927.11.8770 or Tb427_110093900) replacement with blastidicine, PCR based KO, reverse	KO eIF4AIII
SKA1114	AGGAGGTGCAGCTCCGCAGTTTAGACGGCATTGGACCATTACCACACCGAAGCGGAAAAGTTGCACATAGGTGTTCTGTTATGCCTTTGTCTCAAGAAGA	Y14 (Tb927.7.1170 or Tb427_070015500) replacement with blastidicine, PCR based KO, foward	KO Y14
SKA1115	CTGAGATGGCGCGACATCCCACAAATACCAACAGACAGGAATACGCTGAAGCCATTGTGGTATAAGCGCATGGGGAAAGCTTAGCCCTCCCACACATAAC	Y14 (Tb927.7.1170 or Tb427_070015500) replacement with blastidicine, PCR based KO, reverse	KO Y14
SKA1116	TTTTGATGGTCTAGCAATTCTGTGGTTTTGAAGAACCAGGTTGTATATTTTTTTGTCCTTTTCTTACCAGCAAGACGGTG ATGCCTTTGTCTCAAGAAGA	Magoh (Tb927.6.4950 or Tb427_060054500) replacement with blastidicine, PCR based KO, forward	KO Magoh
SKA1117	GGCCCTGGAAAAAAAGGCAAAGAATCAGCGAGTGATTCAGACTCACAGCCACACCTGTTATCAGACTCCGTCTCATCAGATTAGCCCTCCCACACATAAC	Magoh (Tb927.6.4950 or Tb427_060054500) replacemente with blastidicine, PCR based KO, reverse	KO Magoh
SKA1326	AGGAGGTGCAGCTCCGCAGTTTAGACGGCATTGGACCATTACCACACCGAAGCGGAAAAGTTGCACATAGGTGT TCTGTT ATGATTGAACAAGATGGATT	Y14 (Tb927.7.1170 or Tb427_070015500) replacement with neomycin, PCR based KO, foward	KO Y14
SKA1327	CTGAGATGGCGCGACATCCCACAAATACCAACAGACAGGAATACGCTGAAGCCATTGTGGTATAAGCGCATGGG GAAAGC TCAGAAGAACTCGTCAAGAA	Y14 (Tb927.7.1170 or Tb427_070015500) replacement with neomycin, PCR based KO, forward	KO Y14
SKA1328	AGGAGGTGCAGCTCCGCAGTTTAGACGGCATTGGACCATTACCACACCGAAGCGGAAAAGTTGCACATAGGTGT TCTGTT ATGACTGAATACAAGCCAAC	Y14 (Tb927.7.1170 or Tb427_070015500) replacement with puromycin, PCR based KO, foward	KO Y14
SKA1329	CTGAGATGGCGCGACATCCCACAAATACCAACAGACAGGAATACGCTGAAGCCATTGTGGTATAAGCGCATGGG GAAAGC TTAGGCTCCCGGCTTACGTG	Y14 (Tb927.7.1170 or Tb427_070015500) replacement with puromycin, PCR based KO, forward	KO Y14
SKA1330	TTTTGATGGTCTAGCAATTCTGTGGTTTTGAAGAACCAGGTTGTATATTTTTTTGTCCTTTTCTTACCAGCAAGACG GTG ATGATTGAACAAGATGGATT	Magoh (Tb927.6.4950 or Tb427_060054500) replacement with neomycin, PCR based KO, forward	KO Magoh
SKA1331	GGCCCTGGAAAAAAAGGCAAAGAATCAGCGAGTGATTCAGACTCACAGCCACACCTGTTATCAGACTCCGTCTCA TCAGA TCAGAAGAACTCGTCAAGAA	Magoh (Tb927.6.4950 or Tb427_060054500) replacement with neomycin, PCR based KO, forward	KO Magoh
SKA1332	TTTTGATGGTCTAGCAATTCTGTGGTTTTGAAGAACCAGGTTGTATATTTTTTTGTCCTTTTCTTACCAGCAAGACG GTG ATGACTGAATACAAGCCAAC	Magoh (Tb927.6.4950 or Tb427_060054500) replacement with puromycin, PCR based KO, forward	KO Magoh
SKA1333	GGCCCTGGAAAAAAAGGCAAAGAATCAGCGAGTGATTCAGACTCACAGCCACACCTGTTATCAGACTCCGTCTCA TCAGA TTAGGCTCCCGGCTTACGTG	Magoh (Tb927.6.4950 or Tb427_060054500) replacement with puromycin, PCR based KO, forward	KO Magoh
SKA1352	TTTTTTGTCCTTTCCTTATCAAAATTATTTTGGTTAGCGTTCTGAGTCCAAGCTGAATCCGTGTTTCTGAAAAGTTGTTTATGAAAAAGCCTGAACTCAC	UPF1 replacement with hygromycin (from SK755), PCR based KO, foward	KO UPF1
SKA1353	CCGCATCAGACAAAGATTTTGAATTACGACTTCGCACCCCAGCACGAAGAACGCGATTCAAGTCAAGAGAAAAGAAGGCACTATTCCTTTGCCCTCGGAC	UPF1 replacement with hygromycin (from SK755), PCR based KO, reverse	KO UPF1
SKA1354	TTTTTTGTCCTTTCCTTATCAAAATTATTTTGGTTAGCGTTCTGAGTCCAAGCTGAATCCGTGTTTCTGAAAAGTTGTTTATGCCTTTGTCTCAAGAAGA	UPF1 replacement with blasticidine (from SK722), PCR based KO, foward	KO UPF1
SKA1355	CCGCATCAGACAAAGATTTTGAATTACGACTTCGCACCCCAGCACGAAGAACGCGATTCAAGTCAAGAGAAAAGAAGGCATTAGCCCTCCCACACATAAC	UPF1 replacement with blasticidine (from SK722), PCR based KO, reverse	KO UPF1
Oligos for confirmation of genetic knockouts
SKA1048	CGAGCAGATATCGCTGGTACTCAA	FAL1 = Hel54 = eIF4AIII (Tb927.11.8770 or Tb427_110093900), ORF forward primer, 200 nt to the STOP codon	Confirm cell lines
SKA1049	CCTTTCCTCCTCATCACGTATTCT	FAL1 = Hel54 = eIF4AIII (Tb927.11.8770 or Tb427_110093900), 3' UTR reverse primer, 200 nt downstream to the start of the 3' UTR	Confirm cell lines
SKA1050	GTTATGCACTGGTGGAATTGGAAAAG	Y14 (Tb927.7.1170 or Tb427_070015500), ORF forward primer, 200 nt to the STOP codon	Confirm cell lines
SKA1051	AACTATCACACCACCATCACCG	Y14 (Tb927.7.1170 or Tb427_070015500), 3' UTR reverse primer, 200 nt downstream to the start of the 3' UTR	Confirm cell lines
SKA1052	GGAACGGGCGACAAGAGCTC	Magoh (Tb927.6.4950 or Tb427_060054500), ORF forward primer, 200 nt to the STOP codon	Confirm cell lines
SKA1053	GGCGAAATGAATAACAGTGGAGTCCA	Magoh (Tb927.6.4950 or Tb427_060054500), 3' UTR reverse primer, 200 nt downstream to the start of the 3' UTR	Confirm cell lines
SKA1239	GACGGGAGGAGGCTTAATGTTTCG	Binds 255 nt upstream to the stop codon of UPF1, forwards	Confirm cell lines
SKA1240	CTTGCAGTAGAGCGTTGTTGGT	Binds 112 nt downstream to the stop codon of UPF1, reverse	Confirm cell lines
SKA1241	GATGCACCAAAGGGCCAAAATGAAC	Binds 198 nt upstream to the stop codon of NTF2, forwards	Confirm cell lines
SKA1242	ACTTGGTGGTACGGAGCGTAC	Binds 121 nt downstream to the stop codon of NTF2, reverse	Confirm cell lines
SKA1365	TGCGTTTGTAAACCCATAGCATCAT	Binds 500 bp upstream of the UPF1 ATG, forwards	Confirm cell lines
SKA1366	GGCTCTCTTCGCTACAGTACGAG	Binds 100 bp downstream of the UPF1 ATG, reverse	Confirm cell lines
SKA1056	TATCAGAGCTTGGTTGACGGCA	Hygromicin resistance marker (sequence from SK720), forward primer, 200 nt upstream to the STOP codon	Confirm cell lines
SKA1108	GAAGGGCCGAGGACATGGT	Forward oligo for puromycin resistance (sequence from SK721), binds 42 nt upstream of the stop codon	Confirm cell lines
SKA1110	AAGACTACAGCGTCGCCAGC	Blastidicine resistance marker (sequence from SK722), forward primer, 320 nt upstream to the STOP codon	Confirm cell lines
SKA1124	CAACAATGTCCTGACGGACAATGG	Hygromicin resistance marker (sequence from SK720), forward primer, 424 nt upstream to the STOP codon	Confirm cell lines
SKA1125	CGAATGGCGGAGCTTAGCGG	Puromycin resistance marker (sequence from SK721), forward primer, 321 nt upstream to the STOP codon	Confirm cell lines
SKA1334	CTTGATCCGGCTACCTGCCC	Binds 420 nt upstream to the stop codon of the neomycin resistance (sequence from SK657), forward	Confirm cell lines
SKA1365	TGCGTTTGTAAACCCATAGCATCAT	Binds 500 bp upstream of the UPF1 ATG, forwards	Confirm cell lines
SKA1366	GGCTCTCTTCGCTACAGTACGAG	Binds 100 bp downstream of the UPF1 ATG, reverse	Confirm cell lines
SKA1397	TTCTCGGCCAGCACATTCTTTC	AID2, reverse (to control cell lines)	Confirm cell lines
All the other relevant oligos
SKA0971	TCTaagcttATGGCCGGCCTGG	Oligo to amplify OsAID with C-terminal 3xHA tag using SK720 as template	Clone OsAID 3xHA in pJET with HindIII BamHI overhangs
SKA0972	GGATCCTGCGTAGTCGGGCACGTCGTAGGGGTATGCGTAGTCGGGCACGTCGTAGGGGTATGCGTAGTCGGGCACGTCGTAGGGGTAAGATCCAGACTTGCACTTTTCCACGGCT	Oligo to amplify OsAID with C-terminal 3xHA tag using SK720 as template	Clone OsAID 3xHA in pJET with HindIII BamHI overhangs
SKA1057	AAGCTTCCGCCACCATGACAGCAACCGCAAGGAGT	FAL1 = Hel54 = eIF4AIII (Tb927.11.8770 or Tb427_110093900) ATG forward primer with HindIII site	Clone eIF4AIII in pJET with HindIII BamHI overhangs
SKA1058	TGATCAGGATCCGAACTGTTCACCGACGTTTGCT	FAL1 = Hel54 = eIF4AIII (Tb927.11.8770 or Tb427_110093900) end of the ORF reverse primer, without stop codon, with BamHI site	Clone eIF4AIII in pJET with HindIII BamHI overhangs
SKA1059	AAGCTTCCGCCACCATGATTACAGAGGGCGCCGCTA	Y14 (Tb927.7.1170 or Tb427_070015500) ATG forward primer with HindIII site	Clone Y14 in pJET with HindIII BamHI overhangs
SKA1060	TGATCAGGATCCCTCACGCTCCCGTTTTCCTCC	Y14 (Tb927.7.1170 or Tb427_070015500) end of the ORF reverse primer, without stop codon, with BamHI site	Clone Y14 in pJET with HindIII BamHI overhangs
SKA1172	GAATTCATGTTGTATAGCTGTCCCAAGCTACC	Amplify eIF4AIII/FAL1 (Tb927.11.8770 or Tb427_110093900) 5' UTR, forwards EcoRI site	Clone eIF4AIII 5' UTR with EcoRI NdeI overhangs
SKA1173	CATATGTGCTTTCCTGCGCCGCC	Amplify eIF4AIII/FAL1 (Tb927.11.8770 or Tb427_110093900) 5' UTR, reverse NdeI site	Clone eIF4AIII 5' UTR with EcoRI NdeI overhangs
SKA1174	TTCGAACTGTGGGGGAAGCCAGGAAG	Amplify eIF4AIII/FAL1 (Tb927.11.8770 or Tb427_110093900) 3' UTR, forward Bsp119I site	Clone eIF4AIII 3' UTR with Bsp119I SacI overhangs
SKA1175	GAGCTCGCTGTCGACAGCTGTTGGC	Amplify eIF4AIII/FAL1 (Tb927.11.8770 or Tb427_110093900) 3' UTR, reverse SacI site	Clone eIF4AIII 3' UTR with Bsp119I SacI overhangs
SKA1422	AAGCTTCCGCCACCATGCAAGCGGAAGAGACCAC	Magoh (Tb927.6.4950 or Tb427_060054500) ATG forward primer with HindIII site	Clone Magoh in pJET with HindIII BamHI overhangs
SKA1423	TGATCAGGATCCCCACGCCTTGATTTTAAAATGCAG	Magoh (Tb927.6.4950 or Tb427_060054500) end of the ORF reverse primer, without stop codon, with BamHI site	Clone Magoh in pJET with HindIII BamHI overhangs
SKA1424	GAATTCAAGCTTCCGCCACCATGACAGCAACCGCAAGGAGT	FAL1 = Hel54 = eIF4AIII (Tb927.11.8770 or Tb427_110093900) forwards, EcoRI and HindIII	Clone eIF4AIII in pJET with EcoRI HindIII overhangs
SKA1425	GCGGCCGCTGATCAagatctAGAACCGAACTGTTCACCGACGTTTGCT	FAL1 = Hel54 = eIF4AIII (Tb927.11.8770 or Tb427_110093900) reverse, NotI STOP BglII	Clone eIF4AIII in pJET with EcoRI HindIII overhangs
SKA1426	GAATTCAAGCTTCCGCCACCATGATTACAGAGGGCGCCGC	Y14 (Tb927.7.1170 or Tb427_070015500) forwards, EcoRI and HindIII	Clone Y14 in pJET with EcoRI HindIII overhangs
SKA1427	GCGGCCGCTGATCAagatctAGAACCCTCACGCTCCCGTTTTCCTCC	Y14 (Tb927.7.1170 or Tb427_070015500) reverse, NotI STOP BglII	Clone Y14 in pJET with EcoRI HindIII overhangs

### Sheet: smFISH probes
Name	Assay ID	Description	Organism	Type	Target sequence	Observations
AF0091	VPH49VG	PAP1 INTRON (Tb927.3.3160)	T. brucei	1	tatggtgagttctttccttaatccctcctttctactcccttcttcttttctcctctctttgtatatgcatctcccctcttcttcctctctttctttactattcttttcctttttggtgttctgggtcctttttcattttatgttggatcatgtgaacccttaaaggaacgtgcttctgctttacgtgtaatcttttccctgctcttctcccgtcctcttcttttcttcccctcctcacatcgttccctgttcctcgtttcacgtgccgccatcgccttgtcgacgtctggacgcgttcatcttgccgtggttgtcgaaccgtcgtggctgatctgcgtgctgtttcgctttcactgtctatacatttgtgtttatttccaacattgaccattgcttctt…	probe is against 427 sequence
AF0092	VPKA3FE	PAP1 ORF downstream of INTRON (Tb927.3.3160)	T. brucei	6	TTAACGACTGATATCTTTTTCGATGAGTTTCCGAGGTTGTTATATAACTCTGTCGGTCCCGTGTCTGTAGTCGCTGCCAGAGTTCCCGTTGTTAAATTTGAGTACAGAGGCACAGCTGTCGATGTTGTGTTTGTTTCTGTTGGACTGCCACAGCCGCCTACGGAGGAGCAGATGCTGGATGATTCGTTTCTACTGAAGGTGGCTCGAGAAACCCGACCCAGTGCGAACGGAATCCGTTTCACGTTTGAGATTAAGCGGCGACTTCCGGTGCCGTACGATGTCTTCACTGCCGTTCTGAAGACAGTAAAGCTATGGGCGATGCGTCGGATGGTTTACGGCAATGTCTACACGTATCCGAACGGCGCGGTGCTTGCCATCATGGTGGCTAGGGTTTGTCAG…	probe is against 427 sequence
AF0093	VPMFWZC	Tb927.8.1500 (gene upstream of intron-containing DBP2B), ORF	T. brucei	4	TGGCAATGCAGTTATTTACCTTTGGACACCCCTGCGAGCATCAGCTACGCCGTCAGTGCATCGGAGGAAAAAGTTGTCCGCTGTGTGGCTACCCGAATGAATGGTGCTGCAGCTACATAAAGGGGAAAATCAACTTCAAACGAGATAAGCCATGTGAGGGTTCGCGCTGCCGCTGGAACTACCAGCACCCTCCCCAGTCGCTGTTCGACGCCGTGACGCAAGTTCTCAATGAGAGCCGCCCCATCGCCTTGAAGATTGACGAAGGTGATGATAAGGAGATCCTTGCACTTAGCATAGACAACCACCACATCGTGGACACAGTGCAGTGCGCACTGCAGATGCTGCGCAACCCACCAAGCACTTACAGTGCCCGTGTGGGCCAACTGCTTGCTTACGCGG…
AF0094	VPNKRJ9	IR Tb927.8.1500 to Tb927.8.1510 (IR upstream of intron-containing DBP2B)	T. brucei	4	TTTTTCTCTTTGACATTTCCTCTCCTCTTACCACACCCACAACTTTTAGAGAGTGACGGGGGACCAACCCAGTTGACAAGCTTCACGCGTTTTTTTTTCGCCATCATTATTACAATATAATTGAAGTGGTACCATCCATCGCAGGTAACCGCTGAAGTATTAGAAACAGGGGAGCAGAAGGCCCACATCGGCGCGTAC
AF0095	VPPRJ46	Tb927.8.1510 ORF upstream of INTRON	T. brucei	1	TGTATGGGATGAACAGAGGAGGAGGCGGTGGATACCGCAACGACCGGATGGGTGCACTCGGTGCCAACCTACAGGATGTAAAGTGGGACCAGGTGAATGTTGTGGCTCCTCAGTGGAACTATTACAAACCCCAGGAGCGTTGCAGTGACGAGGAGGTGGCACAATACATGCGCGACAACCACATTACTATTTATGGTGATTCCGTGCCCCAGCCAATGCTCAAGTTCTCTGACCTCGTTGCGCCGGACACCATTCATCAGGCATTCATAGACCTCGGCTACAAGAGCCCGACCCCAATTCAGTCTATCGCCTGGCCAATCCTTCTCAACTCACGCGACCTTGTCGGCGTGGCGAAGACCGGATCCGGCAAGACCATGGGTTTCATGGTCCCTGCCGCCC…
